# Non-coding rare variant associations with blood traits on 166 740 UK Biobank genomes

**DOI:** 10.1101/2023.12.01.569422

**Authors:** Diogo M. Ribeiro, Olivier Delaneau

## Abstract

Large biobanks with whole-genome sequencing now enable the association of non-coding rare variants with complex human traits. Given that >98% of the genome is available for exploration, the selection of non-coding variants remains a critical yet unresolved challenge in these analyses. Here, we leverage knowledge of blood gene regulation and deleteriousness scores to select non-coding variants pertinent for association with blood-related traits. We leverage whole genome sequencing and 59 blood cell count and biomarker measurements for 166 740 UK Biobank samples to perform variant collapsing tests. We identified hundreds of gene-trait associations involving non-coding variants across the 59 traits. However, we demonstrate that the majority of these non-coding rare variant associations (i) reproduce associations known from common variant studies and (ii) are driven by linkage disequilibrium between nearby common and rare variants. This study underscores the prevailing challenges in rare variant analysis and the need for caution when interpreting non-coding rare variant association results.
