## Supplementary Table 1 for "Non-coding rare variant associations with blood traits on 166 740 UK Biobank genomes"

### Sheet: TRAITS
UK_BIOBANK_TRAIT_ID	UK_BIOBANK_TRAIT_NAME	NUMBER_SAMPLES_USED	PERFORMED_CONDITIONAL
p30000_i0	White blood cell count	162006	1
p30010_i0	Red blood cell count	162005	1
p30020_i0	Haemoglobin concentration	162005	1
p30030_i0	Haematocrit percentage	162005	1
p30040_i0	Mean corpuscular volume	162004	0
p30050_i0	Mean corpuscular haemoglobin	162004	0
p30060_i0	Mean corpuscular haemoglobin concentration	162002	0
p30070_i0	Red blood cell distribution width	162004	1
p30080_i0	Platelet count	162005	1
p30090_i0	Platelet crit	162003	1
p30100_i0	Mean platelet volume	162003	0
p30110_i0	Platelet distribution width	162003	1
p30120_i0	Lymphocyte count	161731	1
p30130_i0	Monocyte count	161731	1
p30140_i0	Neutrophill count	161731	1
p30150_i0	Eosinophill count	161731	1
p30160_i0	Basophill count	161731	0
p30180_i0	Lymphocyte percentage	161731	1
p30190_i0	Monocyte percentage	161731	1
p30200_i0	Neutrophill percentage	161731	1
p30210_i0	Eosinophill percentage	161731	1
p30220_i0	Basophill percentage	161731	0
p30240_i0	Reticulocyte percentage	158910	1
p30250_i0	Reticulocyte count	158909	1
p30260_i0	Mean reticulocyte volume	158910	1
p30270_i0	Mean sphered cell volume	158910	1
p30280_i0	Immature reticulocyte fraction	158910	1
p30290_i0	High light scatter reticulocyte percentage	158910	1
p30300_i0	High light scatter reticulocyte count	158909	1
p30600_i0	Albumin	145857	1
p30610_i0	Alkaline phosphatase	158954	0
p30620_i0	Alanine aminotransferase	158902	1
p30630_i0	Apolipoprotein A	144978	1
p30640_i0	Apolipoprotein B	158185	1
p30650_i0	Aspartate aminotransferase	158401	1
p30660_i0	Direct bilirubin	134960	1
p30670_i0	Urea	158836	1
p30680_i0	Calcium	145793	1
p30690_i0	Cholesterol	158947	1
p30700_i0	Creatinine	158854	1
p30710_i0	C-reactive protein	158601	1
p30720_i0	Cystatin C	158952	1
p30730_i0	Gammaglutamyl transferase	158869	0
p30740_i0	Glucose	145676	0
p30750_i0	Glycated haemoglobin (HbA1c)	159111	1
p30760_i0	HDL Cholesterol	145784	1
p30770_i0	IGF-1	158103	1
p30780_i0	LDL direct	158655	0
p30790_i0	Lipoprotein A	126497	0
p30800_i0	Oestradiol	25244	0
p30810_i0	Phosphate	145578	1
p30820_i0	Rheumatoid factor	14075	0
p30830_i0	SHBG	144513	0
p30840_i0	Total bilirubin	158311	0
p30850_i0	Testosterone	143690	1
p30860_i0	Total protein	145644	1
p30870_i0	Triglycerides	158819	1
p30880_i0	Urate	158760	0
p30890_i0	Vitamin D	151924	0
